# Mucin glycans signal through the sensor kinase RetS to inhibit virulence-associated traits in *Pseudomonas aeruginosa*

**DOI:** 10.1101/2020.03.31.018614

**Authors:** Benjamin X. Wang, Kelsey M. Wheeler, Kyle C. Cady, Sylvain Lehoux, Richard D. Cummings, Michael T. Laub, Katharina Ribbeck

**Affiliations:** Department of Biology, Massachusetts Institute of Technology, Cambridge, MA; Department of Biological Engineering, Massachusetts Institute of Technology, Cambridge, MA; Howard Hughes Medical Institute, Massachusetts Institute of Technology, Cambridge, MA; Roche Molecular Systems, Inc., Santa Clara, CA; Department of Surgery, Beth Israel Deaconess Medical Center, Harvard Medical School, National Center for Functional Glycomics, Boston, MA

**Author notes:** These authors contributed equally to this work (Benjamin X. Wang, Kelsey M. Wheeler).

## Abstract

Mucus is a densely populated ecological niche that coats all epithelia, and plays a critical role in protecting the human body from infections. Although traditionally viewed as a physical barrier, emerging evidence suggests that mucus can directly suppress virulence traits in opportunistic pathogens like *Pseudomonas aeruginosa*. However, the molecular mechanisms by which mucus affords this protection are unclear. Here, we show that mucins, and particularly their associated glycans, activate the sensor kinase RetS via its Dismed2 domain in *P. aeruginosa*. We find that this RetS-dependent signaling leads to the direct inhibition of the GacS-GacA two-component system, the activity of which is associated with a chronic infection state. This signaling includes the downregulation of the type VI secretion system (T6SS), and prevents T6SS-dependent bacterial killing by *P. aeruginosa*. Overall, these results shed light on how mucus impacts *P. aeruginosa* behavior in the human host, and may inspire novel approaches for controlling *P. aeruginosa* infections.
