## Supplemental table 2 for "Mucin glycans signal through the sensor kinase RetS to inhibit virulence-associated traits in *Pseudomonas aeruginosa*"

### Sheet: Untreated glycans
m/z	Relative abundance (%)	Untreated glycans			m/z	Relative abundance (%)	Acid-treated glycans (1 M TFA)			m/z	Relative abundance (%)	Hypercarb purified Acid-treated glycans
518.3	18.02				518.3	46.52				518.3	40.63
692.4	10.49				722.5	4.11				722.4	6.01
722.5	0.88				763.4	41.65				763.4	43.27
763.4	11.7				967.6	5.48				967.6	6.12
879.5	0.43				1212.7	0.58				1008.6	0.64
896.5	1.38				1315.7	0.04				1171.7	1.5
937.5	5.2				1386.8	0.16				1212.7	0.93
967.6	4.22				1416.8	0.54				1416.8	0.43
1008.6	1.96				1457.8	0.24				1457.8	0.14
1083.6	0.37				1502.9	0.4				1502.9	0.02
1124.7	0.93				1519.8	0.03				1519.8	0.05
1141.7	4.86				1631.9	0.07				1621	0.15
1212.7	3.49				1661.9	0.08				1661.9	0.08
1240.8	0.67				1707	0.04				1866.1	0.03
1253.7	0.65									2070.2	0.01
1315.7	1.16
1328.7	0.2
1345.8	0.93
1386.8	6.49
1416.8	1.24
1457.8	6.91
1519.8	1.94
1560.9	0.33
1590.9	2.62
1631.9	3.97
1661.9	2.8
1690	0.12
1765	0.74
1795	0.15
1806	0.24
1836	1.56
1866.1	0.1
1907.1	0.46
1969.1	0.16
2010.1	1.33
2040.1	0.2
2081.2	0.28
2111.2	0.06
2143.2	0.02
2152.2	0.09
2214.3	0.13
2255.3	0.07
2285.3	0.07
2326.3	0.03
2356.4	0.04
2388.4	0.06
2418.4	0.02
2431.4	0.01
2459.4	0.08
2489.4	0.02
2500.5	0.01
2530.5	0.03
2560.5	0
2592.5	0.01
2601.5	0.02
2633.5	0
2663.6	0.01
2693.6	0.01
2704.6	0.01
2734.6	0
2775.7	0
2805.7	0
2837.7	0
2867.7	0
2908.7	0
2949.8	0
2979.9	0
