## Supplemental table 3 for "Mucin glycans signal through the sensor kinase RetS to inhibit virulence-associated traits in *Pseudomonas aeruginosa*"

### Sheet: Sheet1
Locus number	log2(FC) ΔretS/WT (Lory)	log2(FC) with glycans, WT	log2(FC) with glycans, RetS(ΔDismed2)	log2(FC) with glycans, RetS(D858A)
PA14_00210	-1.78413	0.508668	0.818311	1.08747
PA14_00300	-1.8343	-0.88519	0.176503	-0.03194
PA14_00310	-2.23029	-0.3717	-0.50766	-0.58186
PA14_00320	-1.82379	-0.65913	-0.82058	-1.09906
PA14_00490	2.03	0.824977	1.65519	3.05201
PA14_00530	1.98	0.447504	0.653351	1.06588
PA14_00560	-6.71349	0.794393	1.21383	-0.39545
PA14_00820	3.84	-1.36088	-0.09431	0.320052
PA14_00830	3.42	-0.55651	0.366813	0.988406
PA14_00850	2.81	-1.64668	-0.07594	-0.19282
PA14_00860	3.15	-0.87963	-0.2076	-0.73649
PA14_00875	3.07	-1.22434	-0.40742	-0.28442
PA14_00890	3.89	-1.6695	0.669293	-1.09906
PA14_00900	3.29	-2.2494	-0.29007	-0.94799
PA14_00910	3.85	-1.26342	0.015227	-0.35702
PA14_00925	4.45	-0.962	0.271814	-0.76085
PA14_00940	3.54	-0.90046	0.150507	-0.78586
PA14_00960	3.8	-1.37086	0.709935	-0.13848
PA14_00990	4.28	-0.97959	0.442349	0.476313
PA14_01010	5.56	-1.54535	-0.05336	-0.56371
PA14_01020	5.22	-1.61818	0.235877	-0.02515
PA14_01040	5.13	-1.68769	0.21517	-0.95488
PA14_01060	5.22	-1.3975	-0.00996	0.600603
PA14_01070	3.96	-1.60375	0.004678	0.138887
PA14_01100	5.76	-1.81633	-0.42224	-0.31203
PA14_01110	4.91	-1.85845	0.034557	-0.71819
PA14_01140	3.15	-1.13809	0.874994	0.04606
PA14_01150	3.06	-0.99178	0.682968	1.09284
PA14_01180	2.62	-2.54629	-0.45999	-1.84171
PA14_01540	4.75	-0.54061	1.25308	0.280853
PA14_02110	3.74	-0.23678	0.322912	1.63697
PA14_02140	3.61	-0.43967	0.999441	4.92648
PA14_02150	2.22	0.000611	0.851954	1.53055
PA14_02520	1.99	0.910086	0.569072	1.8699
PA14_03610	5.83	1.54437	2.84509	2.98362
PA14_04690	-2.52544	-0.03667	0.34129	-0.05441
PA14_05110	-2.2139	-0.15664	-0.08014	0.38732
PA14_05180	-1.97325	-0.07217	0.10552	0.229768
PA14_05190	-2.62473	0.152335	-0.15922	-0.40594
PA14_07330	3.52	-1.34971	0.769269	0.461159
PA14_07850	-2.12718	0.3221	0.031863	0.493519
PA14_11370	2.17	1.05361	-0.29007	0.547967
PA14_14210	3.15	-0.44327	0.722535	-0.07744
PA14_14280	-1.81035	-0.31601	-0.3896	-0.95804
PA14_14340	-3.33716	1.31029	1.46482	2.07848
PA14_15770	-1.92257	0.045793	0.919388	0.341516
PA14_16160	2.22	-0.4586	-0.2026	-0.89295
PA14_16180	2.83	-0.8418	0.177061	-0.68115
PA14_16190	3	-0.6379	0.096403	-0.40312
PA14_16200	2.73	-0.97437	0.142894	-2.01756
PA14_16270	3.41	0.204048	1.55664	1.99924
PA14_16330	3.34	0.48375	1.25199	1.59069
PA14_17510	3.39	-0.13325	-0.65264	-0.34654
PA14_19010	3.94	-0.93791	0.793999	0.869895
PA14_19020	2.97	-1.04474	0.657467	1.07487
PA14_20860	2.11	-1.48488	-1.35781	-2.50351
PA14_21630	-2.93112	1.00464	1.34381	2.07848
PA14_24070	-1.78672	-0.5986	-1.11539	-0.58693
PA14_24180	-3.40694	-0.5712	-1.02703	-0.88088
PA14_24480	3.37	-0.14725	-0.61199	0.867585
PA14_24990	3.25	-1.61598	0.163967	-0.87925
PA14_26930	-2.14173	-1.18282	-1.08361	-1.04551
PA14_28000	3.58	-0.75367	0.742356	1.19856
PA14_28010	3.82	-0.96877	0.031863	0.189513
PA14_28200	2.2	0.02607	0.294897	0.004481
PA14_28210	2.63	-0.26678	0.978424	0.589444
PA14_29200	3.22	-1.06101	-0.03853	-0.41748
PA14_29390	2.12	-0.49894	-0.71633	0.186447
PA14_29400	2.75	-1.0425	-0.9905	-0.60547
PA14_30730	3.19	-0.48828	0.538823	1.5663
PA14_31440	-1.73094	-0.42262	0.457169	-0.71212
PA14_31700	2.18	0.089781	0.709935	-0.80735
PA14_31720	3.78	-0.56814	0.401813	-0.73649
PA14_31730	4.45	-1.17648	-0.29007	-1.45495
PA14_31750	2.67	-0.52416	-0.33897	0.008941
PA14_31760	2.45	-0.90811	0.527071	-0.88088
PA14_32770	2.78	-0.91607	0.621398	-1.19326
PA14_32930	2.2	-1.14342	0.124972	-0.81814
PA14_33050	2.46	-0.78047	-1.04009	-0.48856
PA14_33120	-2.11887	0.008213	-0.33897	0.737445
PA14_35670	2.64	-1.40839	-0.45999	-2.18205
PA14_36345	-6.49116	-0.41402	0.368898	-1.81376
PA14_39500	-2.30761	-1.16075	-0.04906	-1.39545
PA14_40310	-3.37515	-0.22229	-0.08172	0.89135
PA14_41420	2.19	0.606179	1.54818	2.24274
PA14_42250	-4.12629	0.629217	0.787937	-1.24345
PA14_42270	-4.75903	0.977057	1.57243	-0.82841
PA14_42340	-4.76262	0.87103	0.948722	0.689439
PA14_42350	-4.9973	0.985248	1.32291	0.248407
PA14_42360	-5.32522	1.11387	3.35379	-0.24345
PA14_42380	-4.27726	0.378133	0.87986	-0.39545
PA14_42390	-3.94502	0.203592	0.454096	-0.37469
PA14_42400	-5.19776	1.11314	1.00539	-0.02105
PA14_42410	-4.65766	1.08441	1.17706	0.341516
PA14_42430	-4.42749	0.75023	1.2949	0.178017
PA14_42440	-6.15902	0.204629	1.45996	0.019588
PA14_42450	-6.217	0.098136	0.815288	-1.82841
PA14_42460	-7.01021	0.269796	1.13878	-0.65848
PA14_42470	-6.35167	0.101934	1.16937	0.704086
PA14_42480	-5.23843	0.151927	0.337966	-0.65848
PA14_42500	-5.48977	0.38544	0.306579	1.25405
PA14_42600	-7.43313	2.62752	2.87986	-0.65848
PA14_42610	-4.74889	0.897826	1.19536	-0.65848
PA14_42660	-3.83396	0.319846	0.911569	4.24841
PA14_44290	-2.0739	-0.16184	-0.4566	-1.12146
PA14_46370	2.76	-0.71661	0.783935	1.32241
PA14_49740	2.07	0.61325	1.27904	2.10528
PA14_50570	3.03	0.171934	0.869133	1.10273
PA14_50590	1.95	-0.55412	1.16752	1.04933
PA14_50930	-1.79202	0.178541	-0.45053	-1.44276
PA14_51500	4.25	0.317531	0.3729	2.21598
PA14_51940	-3.55082	0.514944	1.03812	0.819095
PA14_53250	-4.49022	-1.99145	-1.80705	-1.36789
PA14_53490	-2.46276	1.16902	0.73547	0.800948
PA14_54490	-2.46875	0.021835	0.012498	0.465252
PA14_54770	2	-0.25765	0.709935	-0.77396
PA14_55110	-3.10511	0.847433	-0.06767	-1.07352
PA14_56090	2.74	-0.20393	0.770476	1.09119
PA14_56100	2.21	-0.5228	0.4469	1.41814
PA14_56160	2.2	-0.2446	-0.23884	0.031176
PA14_56810	-1.87573	-0.63943	-0.77549	-1.18205
PA14_57060	-1.79436	-0.74839	-1.13806	0.131298
PA14_57240	-2.2582	0.861272	1.1362	1.85609
PA14_58230	2.41	-0.85008	-0.05789	-0.76468
PA14_58240	2.37	-0.65319	0.51729	-0.36177
PA14_58250	2.6	-0.67215	0.02013	0.193346
PA14_58260	2.6	-1.21347	0.691319	0.574177
PA14_58270	2.45	-0.56805	0.343982	0.232875
PA14_58290	2.33	-0.03782	0.104652	0.375265
PA14_58690	-2.80304	0.498067	0.410375	-1.49888
PA14_58770	-2.46263	0.77227	0.391759	0.397011
PA14_60280	-3.48659	-0.17706	-0.86737	0.145119
PA14_60290	-3.51445	-0.30758	-0.30456	1.08933
PA14_60300	-4.00677	0.140762	-0.54464	0.896105
PA14_60310	-3.52349	-0.10709	-0.4248	0.68238
PA14_60320	-3.50755	-0.22426	-0.36407	1.24099
PA14_61190	3.41	-1.99012	-1.9015	-1.50008
PA14_61200	3.47	-2.94771	-2.75048	-0.96929
PA14_61950	-2.5463	0.587521	0.73593	0.574177
PA14_62260	-2.52532	-0.42194	-0.38317	-1.17786
PA14_63080	-2.0409	0.602468	1.08497	0.30499
PA14_63090	-2.25754	1.26655	1.48045	1.34152
PA14_63100	-1.81354	1.24087	1.43396	1.49584
PA14_63410	2.11	0.552917	0.414479	1.25905
PA14_63430	2.11	0.152455	1.27384	2.01137
PA14_66620	-2.34709	0.222205	-0.07514	0.078482
PA14_66630	-2.43844	0.223812	-0.74497	-0.04398
PA14_66640	-2.46493	0.136608	0.249301	0.090708
PA14_66650	-2.46236	0.445625	0.318356	-0.24345
PA14_66660	-2.1215	0.56088	0.156856	-0.49954
PA14_67520	3.05	-0.51086	1.03826	-0.24785
PA14_67530	4.45	-0.09779	0.953558	0.41383
PA14_67640	-2.39177	0.101291	0.011591	0.604551
PA14_67830	2.53	0.147609	0.772476	1.42558
PA14_67860	-1.98018	2.2912	1.41037	2.04196
PA14_68820	-1.78501	-0.47633	0.055995	-0.22525
PA14_69480	-1.78172	-0.58857	-0.53698	-0.39995
PA14_71840	3.13	-0.23884	0.793458	0.406286
